# Metadata preservation and stewardship for genomic data is possible, but must happen now

**DOI:** 10.1101/2022.09.12.507034

**Authors:** Eric D. Crandall, Rachel H. Toczydlowski, Libby Liggins, Ann E. Holmes, Maryam Ghoojaei, Michelle R. Gaither, Briana E. Wham, Andrea L. Pritt, Cory Noble, Tanner J. Anderson, Randi L. Barton, Justin T. Berg, Sofia G. Beskid, Alonso Delgado, Emily Farrell, Nan Himmelsbach, Samantha R. Queeno, Thienthanh Trinh, Courtney Weyand, Andrew Bentley, John Deck, Cynthia Riginos, Gideon S. Bradburd, Robert J. Toonen

## Abstract

Genetic diversity within species represents a fundamental yet underappreciated level of biodiversity. Because genetic diversity can indicate species and population resilience to changing climate, its measurement is relevant to many national and global conservation policy targets. Many studies of evolutionary biology, molecular ecology and conservation genetics produce large amounts of genome-scale genetic diversity data for wild populations. While open data policies have ensured an abundance of freely available genomic data stored in the databases of the International Nucleotide Sequence Database Collaboration (INSDC), only about 13% of current accessions have the associated spatial and temporal metadata in INSDC necessary to be reused in monitoring programs, macrogenetic studies, or for acknowledging the sovereignty of nations or Indigenous Peoples. We undertook a “distributed datathon” to quantify the availability of these missing metadata in sources external to the INSDC and to test the hypothesis that these metadata decay with time. We also worked to remediate these missing metadata by extracting them, when present, from associated published papers, online repositories, and/or from direct communication with authors. Starting with 848 programmatically identified candidate datasets (INSDC BioProjects), we manually determined that 561 contained samples from wild populations. We successfully restored spatiotemporal metadata (locality name and/or geospatial coordinates and collection year) for 78% of these 561 datasets (N = 440 BioProjects comprising 45,105 individuals or BioSamples from 762 species in 17 phyla). We also quantified the availability of 33 additional categories of metadata in sources external to the INSDC. Information about associated publications and the type of habitat from which the samples were taken was the most easily found; information about sampling permits was the most challenging to locate. Looking at papers and online repositories was much more fruitful than contacting authors, who only replied to our email requests 45% of the time. Overall, 23% of our email queries to authors discovered useful metadata. Importantly, we found that the probability of retrieving spatiotemporal metadata declines significantly with the age of the dataset, with a 13.5% yearly decrease for metadata located in published papers or online repositories and up to a 22% yearly decrease for metadata that were only available from authors. This observable metadata decay, mirrored in studies of other types of biological data, should motivate swift updates to data sharing policies and researcher practices to ensure that the valuable context provided by metadata is not lost forever.
