## Supplemental Materials S7 for "Metadata preservation and stewardship for genomic data is possible, but must happen now"

### Sheet: AnalysisA
model	mean	median	95% CI	p-value
Publication DOI	0.775	0.756	(0.301 - 1.332)	0
Derived genetic data	-0.029	-0.028	(-0.134 - 0.086)	0.556
Preservative used	-0.111	-0.11	(-0.218 - -0.009)	0.036
Permit ID	-0.096	-0.096	(-0.218 - 0.025)	0.146
Collection year	-0.133	-0.132	(-0.233 - -0.034)	0.008
Enviro. medium	0.176	0.172	(0.016 - 0.355)	0.032
Habitat	0.141	0.14	(0.006 - 0.285)	0.044
Country	-0.012	-0.014	(-0.198 - 0.191)	0.884
Lat./long.	0.107	0.107	(-0.001 - 0.213)	0.052
Place name	-0.026	-0.026	(-0.156 - 0.117)	0.694
Sample ID	0.016	0.014	(-0.112 - 0.15)	0.83
Spatiotemporal	-0.145	-0.144	(-0.255 - -0.037)	0.006

### Sheet: AnalysisB
model	mean	median	95% CI	p-value
1	0.227	0.227	(0.113 - 0.345)	0.002

### Sheet: AnalysisC
model	mean	median	95% CI	p-value
datathonderivedGeneticDataX	-0.372	-0.352	(-0.877 - 0.049)	0.076
datathonpermitInformation	-0.555	-0.508	(-1.31 - 0.003)	0.058
datathonyearCollected	-0.174	-0.17	(-0.363 - 0)	0.048
datathonmaterialSampleID	-0.259	-0.251	(-0.638 - 0.129)	0.204
datathonpreservative	-0.438	-0.422	(-0.873 - -0.081)	0.014
datathoncoordinates	-0.151	-0.152	(-0.386 - 0.05)	0.19
datathonlocality	0.035	0.039	(-0.359 - 0.423)	0.83
datathoncountry	-0.187	-0.175	(-0.693 - 0.248)	0.45
datathonhabitat	-0.055	-0.055	(-0.492 - 0.374)	0.834
datathonenvironmentalMedium	-0.533	-0.507	(-1.286 - 0.078)	0.096
datathonpublication	-6.054	-5	(-20.998 - 6.145)	0.382
datathonspatiotemp	-0.211	-0.208	(-0.385 - -0.052)	0.008

### Sheet: AnalysisD
model	mean	median	95% CI	p-value
datathonderivedGeneticDataX	-0.358	-0.346	(-0.832 - 0.05)	0.08
datathonpermitInformation	-0.564	-0.528	(-1.269 - 0.015)	0.058
datathonyearCollected	-0.204	-0.202	(-0.386 - -0.032)	0.026
datathonmaterialSampleID	-0.221	-0.226	(-0.641 - 0.206)	0.292
datathonspatiotemp	-0.2	-0.198	(-0.399 - -0.006)	0.046
datathonpreservative	-0.389	-0.384	(-0.777 - -0.022)	0.038
datathoncoordinates	-0.234	-0.231	(-0.515 - 0.033)	0.094
datathonlocality	0.251	0.235	(-0.213 - 0.789)	0.312
datathonhabitat	-0.071	-0.071	(-0.514 - 0.341)	0.75
datathoncountry	0.14	0.14	(-0.452 - 0.699)	0.622
datathonenvironmentalMedium	-0.571	-0.541	(-1.33 - 0.033)	0.076
datathonpublication	-6.009	-4.984	(-21.62 - 5.47)	0.458
